# A Foxf1-Wnt-Nr2f1 cascade promotes atrial cardiomyocyte differentiation in zebrafish

**DOI:** 10.1101/2024.03.13.584759

**Authors:** Ugo Coppola, Jennifer Kenney, Joshua S. Waxman

## Abstract

Nr2f transcription factors (TFs) are conserved regulators of vertebrate atrial cardiomyocyte (AC) differentiation. However, little is known about the mechanisms directing Nr2f expression in ACs. Here, we identified a conserved enhancer 3’ to the *nr2f1a* locus, which we call *3’reg1-nr2f1a* (*3’reg1*), that can promote Nr2f1a expression in ACs. Sequence analysis of the enhancer identified putative Lef/Tcf and Foxf TF binding sites. Mutation of the Lef/Tcf sites within the *3’reg1* reporter, knockdown of Tcf7l1a, and manipulation of canonical Wnt signaling support that Tcf7l1a is derepressed via Wnt signaling to activate the transgenic enhancer and promote AC differentiation. Similarly, mutation of the Foxf binding sites in the *3’reg1* reporter, coupled with gain- and loss-of-function analysis supported that Foxf1 promotes expression of the enhancer and AC differentiation. Functionally, we find that Wnt signaling acts downstream of Foxf1 to promote expression of the *3’reg1* reporter within ACs and, importantly, both Foxf1 and Wnt signaling require Nr2f1a to promote a surplus of differentiated ACs. CRISPR-mediated deletion of the endogenous *3’reg1* abrogates the ability of Foxf1 and Wnt signaling to produce surplus ACs in zebrafish embryos. Together, our data support that downstream members of a conserved regulatory network involving Wnt signaling and Foxf1 function on a *nr2f1a* enhancer to promote AC differentiation in the zebrafish heart.

**Author Summary:** Vertebrate hearts are comprised of atrial chambers, which receive blood, and ventricular chambers which expel blood, whose functions need to be coordinated for proper blood circulation. During development, different genetic programs direct the development of these chambers within the vertebrate heart. Members of a family of genes called *Nr2fs* are conserved regulators of atrial chamber development in vertebrates, with mutations in *Nr2f2* of humans being associated with congenital heart defects affecting the atrium. Here, we examine how the gene *nr2f1a*, which is required for normal atrial chamber development in the model zebrafish, is regulated. Using tools, including transgenic reporter lines and genetic mutants, we identify that factors previously shown to regulate atrial chamber development in mammals have conserved roles regulating a genetic element that promotes *nr2f1a* expression within developing atrial cells. Since there is a lack of understanding regarding regulation of *Nr2f* genes during vertebrate atrial cell development, our work provides insights into the conservation of genetic networks that promote heart development in vertebrates and if perturbed could underlie congenital heart defects.
