## Supplementary material for "A Foxf1-Wnt-Nr2f1 cascade promotes atrial cardiomyocyte differentiation in zebrafish": S2 Table

### Sheet: Sheet1
S2 Table. Primers used for cloning enhancers, generating deletions and mutations, and generating expression constructs.
Primer Name	Sequence
5'reg1-nr2f1a-fw	GGGGACAAGTTTGTACAAAAAAGCAGGCTttTGATTGGCCGAAAGCGAAGAGCACG
5'reg1-nr2f1a-rev	GGGGACCACTTTGTACAAGAAAGCTGGGTtCGTGACCTTGGAACACGTCCCATAC
3'reg1-nr2f1a-fw	GGGGACAAGTTTGTACAAAAAAGCAGGCTttAGAAAGCACAGATCGCTGTGTAAGC
3'reg1-nr2f1a-rev	GGGGACCACTTTGTACAAGAAAGCTGGGTtGCAAGATATGTGTGGCATTGAGCTA
3'reg2-nr2f1a-fw	GGGGACAAGTTTGTACAAAAAAGCAGGCTttGCAAGTTGATCCACAACTGAAAACG
3'reg2-nr2f1a-rev	GGGGACCACTTTGTACAAGAAAGCTGGGTtGCTCTTCGGTGACTTGTCCTTTAAT
3'reg3-nr2f1a-fw	GGGGACAAGTTTGTACAAAAAAGCAGGCTttTTCCCAGGCATTAGCTCAGTTCAGG
3'reg3-nr2f1a-rev	GGGGACCACTTTGTACAAGAAAGCTGGGTtCCTTGAAGCCCTCCTCCCAGTGTAT
3'reg1foxfA_del_fw	GAGAAAGCACAGATCGCTTGTGTTGATTTAGG
3'reg1foxfA_del_rev	CCTAAATCAACACAAGCGATCTGTGCTTTCTC
3'reg1foxfB_del_fw	TTGTTGATTTAGGTAGACGCAAGGCTGATAATA
3'reg1foxfB_del_rev	TATTATCAGCCTTGCGTCTACCTAAATCAACAA
3'reg1foxfC_del_fw	CTGATAATATCATTGCCTTAAACCATCGGGTCAG
3'reg1foxfC_del_rev	CTGACCCGATGGTTTAAGGCAATGATATTATCAG
3'reg1foxfA_Mut_foxAfw	GCACAGATCGCTGTGcccGCGATCCCTTTGTGTTG
3'reg1foxfA_Mut_foxArev	CAACACAAAGGGATCGCgggCACAGCGATCTGTGC
3'reg1foxfA_Mut_foxBfw	GGTAGACGTTTGCTGTAggcAACGTTCAAGGCTGATAAT
3'reg1foxfA_Mut_foxBrev	TATTATCAGCCTTGAACGTTgccTACAGCAAACGTCTACC
3'reg1foxfA_Mut_foxCfw	GCCTTGCCAGATAcccAAAGCTTTGGCCAAACCATCGGG
3'reg1foxfA_Mut_foxCrev	CCCGATGGTTTGGCCAAAGCTTTgggTATCTGGCAAGGC
3'reg1tcf_del_fw	GAGACGGCACAGGGGAGGGGGGTCTTATTA
3'reg1tcf_del_rev	TAATAAGACCCCCCTCCCCTGTGCCGTCTC
3'reg1tcf_Mut_fw	CGGCACAGGGACAGgtgAAAAGAGGGGGGTCTTATTAg
3'reg1tcf_Mut_rev	cTAATAAGACCCCCCTCTTTTcacCTGTCCCTGTGCCG
3'reg1NHR_del_fw	ATAAATAAAGCTTTGGCCATCTGCGTGCAGAGAG
3'reg1NHR_del_rev	CTCTCTGCACGCAGATGGCCAAAGCTTTATTTAT
mFoxf_Flag_fw	GGGGACAAGTTTGTACAAAAAAGCAGGCTttcaccATGGACTACAAAGACGATGACGACA
mFoxf1/2_His_rev	GGGGACCACTTTGTACAAGAAAGCTGGGTtTCAGTGATGGTGATGGTGGTGCAT
tcf7l1a_flag_fw	GGGGACAAGTTTGTACAAAAAAGCAGGCTttcaccATGGACTACAAAGACGATGACGACAAGCCTTCATGCTCTACA
tcf7l1a_flag_rev	GGGGACCACTTTGTACAAGAAAGCTGGGTtTCAGTGATGGTGATGGTGGTGTTTTTTTTTGTCTGT
foxf1_fw	TCATGTTTGAGGAGGGATCC
foxf1_rev	CCTGATAAGAGACCTGTTGA
eng-attB1-F1	GGGGACAAGTTTGTACAAAAAAGCAGGCTttcaccATGGCCCTGGAGGATCGCTGCAGCCCACAG
tagfoxf1-attB2-R1	GGGGACCACTTTGTACAAGAAAGCTGGGTt﻿TCAGTGATGGTGATGGTGGTGCATCAC
linker-tagfoxf1-F1	﻿GAGAGCTTGGGCGACCTCACCGACTACAAAGACGATGACGACAAGGAC
eng-linker-R	GGTGAGGTCGCCCAAGCTCTCGGATCCCAGAGCAGATTTCTC
