## Supplementary material for "A Foxf1-Wnt-Nr2f1 cascade promotes atrial cardiomyocyte differentiation in zebrafish": S4 Table

### Sheet: Sheet1
S4 Table. Sequences of the oligos used to generate the CRISPR-Cas12AS sgRNAs.
Oligo Name	Sequence
foxf1-a1-12as	TTCATCATCCCAATTCCACTCTCATCTACAAGAGTAGA
foxf1-a2-12as	CCTCCTGCGGAAGGATCCCTCCTATCTACAAGAGTAGA
3'reg1-As-c12a-T1	﻿TGGTGTGAGGTATGGGGAGGCGA﻿ATCTACAAGAGTAGA
3'reg1-As-c12a-T3	﻿CTTGTCATTGACAATATGCCTTT﻿ATCTACAAGAGTAGA
