## Supplementary material for "A Foxf1-Wnt-Nr2f1 cascade promotes atrial cardiomyocyte differentiation in zebrafish": S5 Table

### Sheet: Sheet1
S5 Table. Primers used for genotyping.
Primer Name	Sequence
3'reg1_gen_fw	GTTGTGAACGTAACATAAGG
3'reg1_gen_rev	CGACTGAACTTTTTTCATTT
Foxf1_gen_fw	GCCCCCGTATTCTTACATCG
Foxf1_gen_rev	CGTTCTGATGCAAATAGGAC
nr2f1a-t2-cr-F1	TGGATGTACATTTCCTCTCCCT
nr2f1a-t2-cr-R1	CTGCAAGCTCACAGATGTTCTC
